# *Leishmania* allelic selection during experimental sand fly infection correlates with mutational signatures of oxidative DNA damage

**DOI:** 10.1101/2022.05.02.490304

**Authors:** Giovanni Bussotti, Blaise Li, Pascale Pescher, Barbora Vojtkova, Isabelle Louradour, Katerina Pruzinova, Jovana Sadlova, Petr Volf, Gerald F. Späth

## Abstract

Trypanosomatid pathogens are transmitted by blood-feeding insects, causing devastating human infections. Survival of these parasites in their vertebrate and invertebrate hosts relies on their capacity to differentiate into distinct stages that are the result of a co-evolutionary process. These stages show in addition important phenotypic shifts that often impacts infection, affecting for example parasite pathogenicity, tissue tropism, or drug susceptibility. Despite their clinical relevance, the evolutionary mechanisms that allow for the selection of such adaptive phenotypes remain only poorly investigated. Here we use *Leishmania donovani* as a trypanosomatid model pathogen to shed first light on parasite evolutionary adaptation during experimental sand fly infection. Applying a comparative genomics approach on hamster- isolated amastigotes and derived promastigotes before (input) and after (output) infection of *Phlebotomus orientalis* revealed a strong bottleneck effect on the parasite population as judged by principal component and phylogenetic analyses of input and output parasite DNA sequences. Despite random genetic drift caused by the bottleneck effect, our analyses revealed various genomic signals that seem under positive selection given their convergence between independent biological replicates. While no significant fluctuations in gene copy number were revealed between input and output parasites, convergent selection was observed for karyotype, haplotype and allelic changes during sand fly infection. Our analyses further uncovered signature mutations of oxidative DNA damage in the output parasite genomes, suggesting that *Leishmania* suffers from oxidative stress inside the insect digestive tract. Our results propose a new model of *Leishmania* genomic adaptation during sand fly infection, where oxidative DNA damage and DNA repair processes drive haplotype and allelic selection. The experimental and computational framework presented here provides a useful blueprint to assess evolutionary adaptation of other eukaryotic pathogens inside their insect vectors, such as *Plasmodium* spp, *Trypanosoma brucei* and *Trypanosoma cruzi*.
