## Supplementary material for "*Leishmania* allelic selection during experimental sand fly infection correlates with mutational signatures of oxidative DNA damage": Table S1: Accession numbers for genome data

### Sheet: Sheet2
Table S1: Accession numbers for genome data
library_ID	bioproject_accession	SRA_accession	biosample_accession
AMA	PRJNA605972	PRJNA605972	SAMN14082857
AMASF2	PRJNA748346	PRJNA748346	SAMN20325854
AMASF5	PRJNA748346	PRJNA748346	SAMN20325866
AMASF6	PRJNA748346	PRJNA748346	SAMN20325891
AMASF7	PRJNA748346	PRJNA748346	SAMN20325971
P2	PRJNA748346	PRJNA748346	SAMN20325972
P2SF2	PRJNA748346	PRJNA748346	SAMN20325984
P2SF5	PRJNA748346	PRJNA748346	SAMN20325991
P2SF7	PRJNA748346	PRJNA748346	SAMN20326005
P22	PRJNA605972	PRJNA605972	SAMN14082860
P22SF5	PRJNA748346	PRJNA748346	SAMN20326018
P22SF7	PRJNA748346	PRJNA748346	SAMN20326019
P22SF11	PRJNA748346	PRJNA748346	SAMN20326020
