## Supplementary material for "*Leishmania* allelic selection during experimental sand fly infection correlates with mutational signatures of oxidative DNA damage": Table S2: Read mapping metrics

### Sheet: Sheet1
Table S2: Read mapping metrics
	TOTAL_READS	PF_READS_ALIGNED	PCT_PF_READS_ALIGNED	PF_MISMATCH_RATE	PF_INDEL_RATE	MEAN_READ_LENGTH	PCT_ADAPTER
Ama	33357151	31497725	0.944257	0.004696	0.000174	126	0.000816
P2	27030008	25980032	0.961155	0.005911	0.000193	126	0.003918
P22	25839941	24919473	0.964378	0.006117	0.000194	126	0.008272
P_Ama-SF2	35346612	34237080	0.96861	0.005073	0.000193	126	0.002278
P_Ama-SF5	34945819	33788593	0.966885	0.004981	0.000198	126	0.005545
P_Ama-SF6	34437948	33556925	0.974417	0.004995	0.000201	126	0.006447
P_Ama-SF7	37940833	36997964	0.975149	0.004841	0.000173	126	0.001609
P_P2-SF2	38056016	36955871	0.971091	0.004965	0.000206	126	0.009235
P_P2-SF6	36336633	35001298	0.963251	0.005056	0.000195	126	0.005506
P_P2-SF7	37390927	36185576	0.967764	0.004709	0.000197	126	0.007335
P_P22-SF11	42164951	40915923	0.970378	0.004763	0.000199	126	0.008568
P_P22-SF5	38954793	37766318	0.969491	0.004436	0.000195	126	0.005024
P_P22-SF7	40253558	39197861	0.973774	0.004507	0.000198	126	0.006373
