## Supplementary material for "*Leishmania* allelic selection during experimental sand fly infection correlates with mutational signatures of oxidative DNA damage": Table S3: AMA karyotype analysis

### Sheet: wilcoxonTest
Table S3: AMA karyotype analysis
sample	1	2	3	4	5	6	7	8	9	10	11	12	13	14	15	16	17	18	19	20	21	22	23	24	25	26	27	28	29	30	31	32	33	34	35	36
AMA_VS_AMASF2	0.752556	0.0319633	0.0132461	0.380885	0.10185	4.5552e-05	2.78522e-06	0.67062	1.16812e-09	2.35521e-11	6.56107e-10	0.0321628	0.00448286	1.6763e-10	9.47031e-06	0.000321688	0.000261207	1.28984e-05	0.630089	1.50758e-84	4.87013e-11	0.0618514	4.18235e-12	0.00239129	0.61031	0.53773	0.000128469	2.22758e-08	3.27661e-05	0.922162	0.087553	0.511674	0.594604	6.74837e-09	0.176245	2.22856e-07
AMA_VS_AMASF5	6.63804e-08	3.9187e-05	0.0441379	0.0252516	3.47352e-207	0.360921	4.14135e-49	7.66549e-20	1.46331e-124	3.4708e-55	1.3365e-08	0.00244262	2.34473e-52	0.000816274	1.84524e-101	5.76768e-13	0.169385	0.857114	0.00552865	0	3.72392e-128	0.908121	2.62839e-60	0.000520127	0.919042	8.47564e-257	0.0749987	5.25095e-33	0.00236968	7.32066e-05	8.66746e-109	0	0	7.08259e-12	0.0404216	1.05681e-16
AMA_VS_AMASF6	0.777808	0.640432	0.0152387	0.330483	5.34537e-12	0.0162567	0.00183074	0.0853323	7.99878e-20	2.63086e-14	1.5271e-06	0.129393	0.124964	0.0605131	5.02061e-15	0.000314427	4.02982e-05	5.79566e-05	0.0870242	3.76495e-76	4.422e-07	0.737429	1.47138e-26	2.40622e-07	0.80165	1.86284e-28	0.000137564	9.43779e-15	0.00307134	0.0664094	0.121569	5.14632e-44	5.40974e-27	1.57787e-12	0.387846	5.9687e-20
AMA_VS_AMASF7	4.97584e-16	3.34364e-26	2.61097e-38	6.71083e-17	4.47399e-13	3.10536e-52	3.60714e-45	1.59443e-07	8.2715e-16	1.4117e-13	4.33588e-12	1.66823e-05	5.29105e-08	2.05717e-07	2.42683e-49	2.46616e-20	4.70791e-21	1.51959e-11	0.783749	6.78466e-122	3.9638e-15	0.712438	3.73733e-12	0.104668	0.82393	0.735235	1.0812e-13	5.76095e-05	0.000190652	2.18681e-33	7.16177e-51	2.68114e-22	3.07711e-18	9.84551e-74	4.10118e-111	1.42429e-232
AMASF2_VS_AMASF5	5.96933e-06	0.0580978	3.26939e-05	0.00453662	2.83012e-174	0.00410053	1.40222e-20	1.25436e-18	1.504e-68	9.59153e-20	0.86528	0.373051	6.3345e-32	6.91171e-18	5.89555e-60	0.000688983	0.0454665	0.000183015	0.00208921	0	1.5842e-61	0.0613053	1.65573e-19	0.60732	0.463477	1.4802e-218	0.063366	1.32183e-09	0.354141	0.000288987	3.35109e-97	6.53472e-275	1.16801e-286	0.272832	0.00174245	0.0025963
AMASF2_VS_AMASF6	0.531931	0.0141534	4.52066e-06	0.0721171	1.22997e-06	0.130782	0.173873	0.050421	0.00366299	0.213725	0.30843	0.610701	0.257944	7.27472e-05	0.00101889	0.964377	0.62957	0.766859	0.0322785	0.422538	0.187359	0.116304	0.00024457	0.039628	0.69502	4.5552e-25	0.919215	0.0302142	0.321731	0.09109	0.897933	5.83115e-33	1.88506e-23	0.188969	0.644873	0.000156927
AMASF2_VS_AMASF7	9.85295e-12	2.62796e-15	8.59088e-22	2.71101e-11	5.5786e-07	5.47033e-24	1.09505e-15	1.16181e-07	0.180871	0.684908	0.740174	0.0866477	0.0141964	0.0990395	5.51174e-20	5.95732e-07	2.6683e-07	0.0747373	0.895073	0.0151155	0.443071	0.108428	0.56806	0.164837	0.480505	0.781417	9.63352e-26	5.07026e-19	1.84803e-13	2.39552e-28	8.76852e-29	6.07065e-20	1.91107e-12	4.71891e-27	9.29571e-97	4.15637e-135
AMASF5_VS_AMASF6	1.98203e-07	2.07532e-05	0.683306	0.282678	5.54e-138	0.182282	7.91953e-26	4.87363e-12	5.09648e-50	2.2727e-14	0.394272	0.178219	1.41916e-35	3.67762e-06	2.15059e-38	0.00116635	0.0144882	0.000754392	0.384155	0	4.8361e-68	0.803921	1.5759e-07	0.145527	0.718429	2.89761e-102	0.0563082	0.000164293	0.930733	0.0651396	1.30279e-88	1.23216e-127	1.55592e-152	0.821656	0.00891584	0.435689
AMASF5_VS_AMASF7	0.0187335	6.81075e-09	2.25814e-43	3.62594e-21	1.47528e-149	3.17014e-37	0.0298872	0.000126333	1.57255e-67	2.58755e-19	0.647192	0.506948	2.33231e-21	3.22732e-14	3.99678e-18	0.182339	5.57133e-13	1.47659e-08	0.00307016	0	2.61627e-63	0.797264	2.11332e-24	0.0623665	0.973459	4.76028e-227	7.07856e-17	1.46927e-50	3.85479e-10	3.56796e-13	7.36962e-217	0	0	1.28772e-20	3.57638e-67	2.19591e-101
AMASF6_VS_AMASF7	3.93941e-14	5.0224e-24	9.91931e-47	4.14231e-18	0.935279	7.56419e-30	1.42651e-20	0.000964405	0.0787727	0.3755	0.188781	0.0314429	0.000467928	0.00820892	4.35485e-08	1.93404e-06	4.58385e-06	0.0398828	0.0428752	0.00149454	0.0361841	0.979479	6.67146e-06	0.000484744	0.697833	2.87584e-25	2.2255e-24	2.25736e-27	9.12432e-10	1.701e-19	1.89111e-24	2.48608e-96	5.09553e-66	1.71405e-19	2.35655e-88	1.12271e-91

### Sheet: KSTest
Table S3: AMA karyotype analysis
sample	1	2	3	4	5	6	7	8	9	10	11	12	13	14	15	16	17	18	19	20	21	22	23	24	25	26	27	28	29	30	31	32	33	34	35	36
AMA_VS_AMASF2	0.0118077	0.01731	0.000922587	0.00345968	0.00177606	1.46691e-06	1.38223e-12	0.0204885	1.48274e-11	2.12341e-12	2.8425e-11	3.42618e-08	3.67976e-05	9.07274e-13	8.38779e-11	5.97726e-09	5.87568e-07	9.97655e-11	0.00143622	0	3.2474e-13	2.44492e-07	1.11022e-16	6.46793e-07	5.21753e-07	4.34457e-08	9.81851e-09	3.59712e-14	2.83773e-13	2.98979e-06	1.11022e-16	2.51131e-10	6.71254e-10	0	0	0
AMA_VS_AMASF5	2.42985e-09	1.99845e-05	0.001675	6.24252e-05	0	0.00022378	0	0	0	0	9.84768e-14	1.23235e-12	0	1.28885e-09	0	0	3.21564e-06	1.06481e-05	4.8087e-05	0	0	9.9178e-07	0	1.93401e-12	3.40083e-07	0	1.41743e-06	0	1.03251e-13	3.33067e-15	0	0	0	0	0	0
AMA_VS_AMASF6	0.061162	0.0975377	0.00223663	0.00392156	1.11022e-16	4.22992e-06	1.29937e-09	0.00050913	0	0	7.28007e-12	9.14622e-09	1.36796e-06	4.61609e-05	0	7.36533e-12	1.61266e-09	6.69638e-11	1.05946e-05	0	1.10245e-13	3.41859e-08	0	1.79856e-14	2.44263e-09	0	4.98046e-13	0	5.55112e-16	3.2354e-10	0	0	0	0	0	0
AMA_VS_AMASF7	0	0	0	0	9.99201e-16	0	0	2.36505e-09	2.88658e-15	2.12341e-12	8.81739e-13	9.14622e-09	9.19659e-09	2.71116e-08	0	0	1.11022e-16	5.71077e-12	0.00821951	0	4.97602e-13	5.03141e-06	1.10645e-12	0.0306085	0.0364376	8.27067e-07	4.44089e-16	1.81772e-05	0.000252656	0	0	0	0	0	0	0
AMASF2_VS_AMASF5	1.02647e-05	0.0802755	0.000423187	0.0114522	0	0.01565	0	0	0	0	0.0446692	0.116086	0	7.77156e-16	0	0.00212139	0.0660453	0.00103291	0.0340907	0	0	0.0510883	4.44089e-16	0.0677193	0.0946467	0	0.121958	1.83921e-07	0.502955	0.000883238	0	0	0	0.120552	0.00286111	0.00438368
AMASF2_VS_AMASF6	0.884147	0.00930954	3.90672e-05	0.143523	2.23853e-07	0.16469	0.461474	0.0274028	0.00413201	0.0641695	0.0530935	0.231431	0.0913171	0.000811631	0.000934156	0.249205	0.644043	0.487193	0.0369981	0.582936	0.0640753	0.00440315	0.000143434	0.00305768	0.121384	0	0.135657	0.0156241	0.133997	0.0114222	0.00420175	0	0	0.0271944	0.374551	0.000417339
AMASF2_VS_AMASF7	9.50573e-13	0	0	1.36231e-09	2.22319e-09	0	1.22125e-15	7.68697e-07	0.0132413	0.460509	0.307468	0.0262642	0.0785578	0.000157437	0	2.11847e-06	8.44764e-09	0.00616267	0.910155	2.38158e-06	0.0407238	0.0983808	0.0062878	0.0117004	0.00625434	0.432209	0	0	1.11022e-16	0	0	0	1.38778e-14	0	0	0
AMASF5_VS_AMASF6	1.39048e-06	7.68953e-06	0.929381	0.0789584	0	0.191091	0	1.06282e-12	0	4.12262e-11	0.79243	0.0999448	0	2.31099e-06	0	0.0106873	0.0272688	0.00129043	0.205364	0	0	0.583964	1.70346e-06	0.231265	0.655313	0	0.0546068	0.00070054	0.939419	0.113535	0	0	0	0.936664	0.0933938	0.461072
AMASF5_VS_AMASF7	0.00496681	5.53746e-12	0	0	0	0	0.000150677	5.34351e-05	0	0	0.00367132	0.00739857	0	0	0	0.0241206	7.32747e-15	1.78462e-09	0.0401202	0	0	0.631222	0	1.29151e-05	0.00128661	0	0	0	6.18394e-14	3.92576e-11	0	0	0	0	0	0
AMASF6_VS_AMASF7	1.29896e-13	0	0	2.9643e-14	0.491419	0	0	0.00125345	0.00184864	0.0135772	0.000361178	0.000767455	0.000109403	4.61609e-05	3.66678e-11	1.33412e-06	5.82798e-08	0.00505732	0.0434695	2.88435e-09	0.000195089	0.702436	7.69567e-08	1.48491e-07	6.2693e-05	0	0	0	1.11022e-16	6.66134e-16	0	0	0	0	0	0

### Sheet: AOVTest
Table S3: AMA karyotype analysis
sample	1	2	3	4	5	6	7	8	9	10	11	12	13	14	15	16	17	18	19	20	21	22	23	24	25	26	27	28	29	30	31	32	33	34	35	36
AMA_VS_AMASF2	0.272968	0.506025	0.81632	0.823407	0.610539	0.00373205	0.0250696	0.911427	0.134956	0.216084	0.0614148	0.887424	0.384391	0.0022034	0.709158	0.672734	0.0511999	0.449512	0.537453	0.0418891	0.00768852	0.109396	0.00522488	0.0475459	0.786031	0.512664	0.350651	0.010108	0.585982	0.857012	0.98582	0.750058	0.860492	0.894578	0.502155	0.0555959
AMA_VS_AMASF5	0.0238822	0.332774	0.99969	0.932103	1.72912e-12	0.313493	7.14928e-11	0.0279426	1.41645e-09	0.00209361	0.0883391	0.703382	0.00029917	0.0160697	0.296595	0.528766	0.357457	0.7193	0.838139	1.51804e-12	1.03857e-18	0.55039	2.70162e-10	0.0197387	0.834867	3.74482e-44	0.459623	8.80683e-08	0.614585	0.946858	4.30009e-19	0.0542597	7.31585e-87	0.877305	0.680171	6.20038e-06
AMA_VS_AMASF6	0.5552	0.797883	0.91564	0.947095	0.156469	0.0892671	0.110359	0.525238	0.0352428	0.127911	0.181234	0.822324	0.656738	0.522031	0.647096	0.682502	0.0188989	0.473562	0.962779	0.0498422	0.0317075	0.5361	2.65569e-05	0.00313417	0.816946	2.64022e-06	0.4053	0.000209578	0.648064	0.937582	0.99567	0.43808	1.25785e-07	0.88453	0.546498	1.05373e-06
AMA_VS_AMASF7	0.00940427	0.101655	0.421327	0.648244	0.213534	5.68712e-18	1.78615e-07	0.181518	0.111733	0.214039	0.244467	0.744089	0.223966	0.00202242	0.70028	0.694096	4.39654e-08	0.455116	0.51913	0.0538206	0.0114671	0.831873	0.0623807	0.339598	0.995533	0.703943	0.99143	0.258119	0.685069	0.528193	6.64815e-07	0.726187	0.000413716	0.282837	0.0457981	2.88101e-113
AMASF2_VS_AMASF5	0.264472	0.758738	0.826749	0.895929	3.87182e-10	0.0845328	4.3074e-05	0.035655	1.31097e-05	0.0870399	0.879881	0.813252	0.00734875	2.82943e-07	0.518056	0.845239	0.316196	0.709512	0.715838	8.76127e-07	9.93e-10	0.328488	0.000835675	0.692344	0.956618	4.14247e-36	0.861786	0.0121864	0.976023	0.914977	1.57992e-17	0.124724	4.5215e-84	0.98173	0.812158	0.0140064
AMASF2_VS_AMASF6	0.622645	0.709523	0.747061	0.8804	0.385139	0.247753	0.534653	0.595849	0.541779	0.788582	0.610947	0.933432	0.668042	0.0219313	0.937201	0.989548	0.692752	0.968602	0.583538	0.991849	0.64476	0.348643	0.199047	0.346855	0.972637	0.000143541	0.914392	0.362836	0.937146	0.920908	0.991049	0.664315	4.00667e-07	0.989628	0.944749	0.00494123
AMASF2_VS_AMASF7	0.161546	0.36515	0.60515	0.83157	0.504663	3.01629e-07	0.00584908	0.2191	0.996571	0.911234	0.406319	0.863076	0.767956	0.811604	0.986614	0.944686	0.000597201	0.956855	0.97669	0.795618	0.821852	0.165303	0.296068	0.280647	0.78674	0.763015	0.359721	0.000404295	0.340567	0.426226	3.15406e-06	0.512708	0.000237545	0.373283	0.00994854	1.34429e-83
AMASF5_VS_AMASF6	0.106346	0.507635	0.920887	0.985173	7.64368e-08	0.544532	2.3437e-06	0.12809	0.000235017	0.149988	0.722179	0.880545	0.00162948	0.00397325	0.567453	0.834813	0.163478	0.738187	0.876978	1.6481e-06	1.04538e-10	0.9774	0.0350815	0.603548	0.983992	1.58999e-18	0.944383	0.0906866	0.961861	0.992321	1.13536e-16	0.266783	5.84187e-46	0.992062	0.864419	0.714156
AMASF5_VS_AMASF7	0.80238	0.571498	0.455115	0.728365	2.97003e-09	6.64127e-12	0.139814	0.335778	3.8323e-06	0.0490149	0.508215	0.937154	0.0122344	1.16551e-07	0.480077	0.777556	9.26453e-06	0.733863	0.696087	3.47123e-08	6.71737e-11	0.6979	4.93926e-06	0.14474	0.836405	4.42787e-42	0.469189	3.52102e-10	0.367165	0.505615	2.70824e-41	0.022542	3.14493e-120	0.393991	0.0223498	2.07046e-63
AMASF6_VS_AMASF7	0.0552603	0.208054	0.384853	0.711718	0.801285	1.39023e-10	0.000658364	0.519945	0.515941	0.68746	0.782503	0.934995	0.453469	0.0251842	0.919333	0.956006	0.00248933	0.989972	0.564926	0.810665	0.798853	0.680147	0.0154642	0.0393887	0.818189	1.39177e-05	0.414926	2.66552e-06	0.391989	0.48873	6.04371e-06	0.262759	1.72664e-18	0.383849	0.0116788	5.28739e-60

### Sheet: diffMedianChrCov
Table S3: AMA karyotype analysis
sample	1	2	3	4	5	6	7	8	9	10	11	12	13	14	15	16	17	18	19	20	21	22	23	24	25	26	27	28	29	30	31	32	33	34	35	36
AMA_VS_AMASF2	-0.00385311	-0.0245563	-0.0222534	-0.00143433	0.000490139	-0.0334599	-0.0273358	0.017137	-0.0435686	-0.0599001	-0.0454404	-0.0336439	-0.0139978	0.0498366	-0.0280235	-0.0159839	-0.0232348	-0.0279921	0.00798363	-0.128798	-0.035503	-0.00711412	-0.0423731	-0.0157501	0	0.0113372	-0.0241551	-0.0241835	-0.0203028	0.00500118	0.0155333	-0.00111162	0.00518105	0.0344755	0.00323327	0.0254482
AMA_VS_AMASF5	-0.0722158	-0.041663	0.0202652	0.0297214	-0.4137	-0.0117323	-0.113558	-0.0899101	-0.212863	-0.149095	-0.0431521	-0.0486022	-0.110182	-0.0199481	-0.187709	-0.0463119	-0.00318976	-0.00574738	0.0291172	-0.525504	-0.169769	0.00974113	-0.11637	-0.0179323	0	-0.220495	-0.0143719	-0.0564504	-0.0128605	0.0244809	-0.22091	-0.209385	-0.237708	0.0456056	0.0154517	0.0345769
AMA_VS_AMASF6	0.000460473	0.0136485	0.0226641	0.00656326	-0.050308	-0.0187959	-0.0188715	-0.0136328	-0.0681398	-0.0746423	-0.041005	-0.0203792	-0.000473999	0.0245965	-0.0611832	-0.0217724	-0.0276802	-0.027027	0.0206176	-0.125951	-0.0271601	0.00653151	-0.075326	-0.0322611	0	-0.0640597	-0.0225503	-0.0380891	-0.0122725	0.0145538	0.0185115	-0.0615799	-0.0606283	0.0460108	0.00345132	0.0402963
AMA_VS_AMASF7	-0.120188	-0.13224	-0.120924	-0.0653639	-0.0643227	-0.117846	-0.100539	-0.0367515	-0.0547931	-0.062521	-0.0538935	-0.0571714	-0.0342209	0.0484419	-0.110325	-0.0591257	-0.0631206	-0.046991	0.0106162	-0.153404	-0.0473561	0.00361077	-0.0432244	-0.00755684	0	0.00854597	0.0448499	0.0241846	0.0234258	0.0674195	0.144743	0.0523999	0.0470507	0.0927298	0.0974765	0.11459
AMASF2_VS_AMASF5	-0.0683627	-0.0171066	0.0425186	0.0311557	-0.41419	0.0217276	-0.0862224	-0.107047	-0.169295	-0.0891953	0.00228831	-0.0149583	-0.0961841	-0.0697846	-0.159686	-0.030328	0.0200451	0.0222447	0.0211336	-0.396706	-0.134266	0.0168552	-0.0739968	-0.00218214	0	-0.231832	0.00978314	-0.0322669	0.00744234	0.0194797	-0.236443	-0.208274	-0.242889	0.01113	0.0122184	0.00912871
AMASF2_VS_AMASF6	0.00431358	0.0382048	0.0449175	0.00799759	-0.0507981	0.014664	0.00846433	-0.0307698	-0.0245712	-0.0147422	0.0044354	0.0132647	0.0135238	-0.0252401	-0.0331598	-0.00578856	-0.00444537	0.000965038	0.0126339	0.00284623	0.00834293	0.0136456	-0.0329528	-0.0165109	0	-0.0753969	0.00160476	-0.0139056	0.00803036	0.00955262	0.00297822	-0.0604683	-0.0658094	0.0115353	0.000218043	0.0148481
AMASF2_VS_AMASF7	-0.116335	-0.107683	-0.0986705	-0.0639296	-0.0648128	-0.0843865	-0.0732036	-0.0538885	-0.0112245	-0.00262095	-0.00845306	-0.0235275	-0.020223	-0.00139465	-0.0823011	-0.0431418	-0.0398858	-0.0189989	0.00263255	-0.0246061	-0.0118531	0.0107249	-0.000851256	0.00819331	0	-0.00279123	0.069005	0.0483681	0.0437286	0.0624184	0.12921	0.0535115	0.0418697	0.0582542	0.0942433	0.089142
AMASF5_VS_AMASF6	0.0726762	0.0553114	0.00239891	-0.0231581	0.363392	-0.00706365	0.0946867	0.0762773	0.144724	0.0744531	0.00214709	0.0282231	0.109708	0.0445445	0.126526	0.0245395	-0.0244905	-0.0212797	-0.00849966	0.399553	0.142609	-0.00320962	0.0410439	-0.0143288	0	0.156435	-0.00817838	0.0183613	0.000588027	-0.00992705	0.239421	0.147806	0.17708	0.000405288	-0.0120003	0.00571942
AMASF5_VS_AMASF7	-0.0479719	-0.0905767	-0.141189	-0.0950853	0.349377	-0.106114	0.0130188	0.0531586	0.15807	0.0865744	-0.0107414	-0.00856919	0.0759611	0.06839	0.0773845	-0.0128138	-0.0599309	-0.0412436	-0.0185011	0.3721	0.122413	-0.00613035	0.0731455	0.0103754	0	0.229041	0.0592218	0.080635	0.0362863	0.0429387	0.365653	0.261785	0.284759	0.0471242	0.0820249	0.0800133
AMASF6_VS_AMASF7	-0.120648	-0.145888	-0.143588	-0.0719272	-0.0140147	-0.0990505	-0.0816679	-0.0231187	0.0133467	0.0121213	-0.0128885	-0.0367922	-0.0337469	0.0238455	-0.0491413	-0.0373533	-0.0354404	-0.0199639	-0.0100014	-0.0274523	-0.020196	-0.00292073	0.0321016	0.0247042	0	0.0726057	0.0674002	0.0622738	0.0356983	0.0528657	0.126231	0.11398	0.107679	0.0467189	0.0940252	0.0742939

### Sheet: medianChrCoverage
Table S3: AMA karyotype analysis
sample	1	2	3	4	5	6	7	8	9	10	11	12	13	14	15	16	17	18	19	20	21	22	23	24	25	26	27	28	29	30	31	32	33	34	35	36
AMA	1.92143	1.92721	1.93384	1.93429	1.97923	1.96012	1.97671	1.98037	1.95537	2.00475	2.00741	2.02881	1.99595	2.03979	1.97493	1.9898	2.00355	2.01987	2.00912	1.99823	1.99892	2.01937	2.02716	2.00874	2	2.00822	2.04545	2.03494	2.04292	2.05992	4.08844	2.04802	2.05337	2.04438	2.06808	2.06786
AMASF2	1.92529	1.95176	1.9561	1.93572	1.97874	1.99358	2.00404	1.96324	1.99894	2.06465	2.05285	2.06245	2.00994	1.98995	2.00295	2.00579	2.02679	2.04787	2.00113	2.12703	2.03442	2.02649	2.06953	2.02449	2	1.99689	2.0696	2.05913	2.06322	2.05492	4.07291	2.04913	2.04819	2.00991	2.06485	2.04241
AMASF5	1.99365	1.96887	1.91358	1.90457	2.39293	1.97185	2.09027	2.07028	2.16823	2.15384	2.05056	2.07741	2.10613	2.05974	2.16264	2.03611	2.00674	2.02562	1.98	2.52374	2.16869	2.00963	2.14353	2.02667	2	2.22872	2.05982	2.09139	2.05578	2.03544	4.30935	2.25741	2.29107	1.99878	2.05263	2.03328
AMASF6	1.92097	1.91356	1.91118	1.92773	2.02954	1.97891	1.99558	1.99401	2.02351	2.07939	2.04841	2.04919	1.99642	2.01519	2.03611	2.01157	2.03123	2.0469	1.9885	2.12419	2.02608	2.01284	2.10248	2.041	2	2.07228	2.068	2.07303	2.05519	2.04536	4.06993	2.1096	2.11399	1.99837	2.06463	2.02756
AMASF7	2.04162	2.05945	2.05477	1.99965	2.04356	2.07796	2.07725	2.01712	2.01016	2.06727	2.0613	2.08598	2.03017	1.99135	2.08526	2.04893	2.06667	2.06687	1.9985	2.15164	2.04627	2.01576	2.07038	2.01629	2	1.99968	2.0006	2.01076	2.0195	1.9925	3.9437	1.99562	2.00632	1.95165	1.97061	1.95327
