## Supplementary material for "*Leishmania* allelic selection during experimental sand fly infection correlates with mutational signatures of oxidative DNA damage": Table S4: P2 karyotype analysis

### Sheet: wilcoxonTest
Table S4: P2 karyotype analysis
sample	1	2	3	4	5	6	7	8	9	10	11	12	13	14	15	16	17	18	19	20	21	22	23	24	25	26	27	28	29	30	31	32	33	34	35	36
P2_VS_P2SF2	0.228986	0.197894	0.952786	0.893322	7.94346e-09	0.0148316	0.241312	9.37718e-05	0.524857	0.457333	0.0488547	0.627971	0.457435	0.223709	0.809988	0.916587	0.00502176	0.426842	0.630841	1.96569e-165	0.770828	0.976455	0.601351	1.7205e-52	0.672441	0.0589705	0.415174	0.667607	0.771353	0.212535	0.0194404	1.28636e-17	7.5523e-05	0.452646	0.0174293	0.774122
P2_VS_P2SF5	0.000440017	1.9273e-07	5.92885e-18	1.3701e-23	1.2339e-34	1.90627e-15	1.704e-19	1.12236e-28	5.25475e-07	3.53252e-05	0.0170888	0.00592462	1.31846e-11	1.42823e-19	1.11117e-07	4.70401e-10	1.49366e-10	4.16788e-13	6.54034e-05	0	0.000401931	0.000350837	1.50476e-05	7.47675e-51	0.465174	0.00526265	2.56272e-18	0.0673594	5.06265e-05	2.19318e-13	7.71447e-07	0.0106592	0.078826	5.37254e-16	1.29967e-31	6.43228e-90
P2_VS_P2SF7	0.0769971	0.015373	0.00216079	0.231081	0.758249	0.000291967	0.116432	2.01078e-12	0.298608	0.142909	0.0361791	0.597655	0.0677234	0.0126298	0.731509	0.377583	0.00179633	0.13378	0.0936574	7.42396e-140	0.466082	0.425896	0.188141	1.19051e-46	0.407306	0.0829691	0.553396	0.53616	0.588844	0.910294	5.04297e-20	5.28788e-84	4.9975e-05	0.659095	0.000240776	0.617759
P2SF2_VS_P2SF5	3.90735e-07	3.19694e-12	3.38326e-20	8.88098e-26	3.66674e-12	6.86086e-29	1.30232e-27	3.92161e-14	2.6526e-09	0.000370649	2.02025e-06	0.0197202	5.26038e-10	8.57196e-17	9.16388e-08	1.90926e-10	4.23433e-21	2.16724e-17	3.2698e-06	2.27678e-48	6.50669e-05	0.000338821	5.88801e-05	0.913802	0.75448	0.327649	1.15423e-22	0.0201416	6.14271e-06	1.65536e-10	3.2899e-13	5.24995e-10	9.6028e-09	7.13854e-15	9.46222e-47	4.53663e-101
P2SF2_VS_P2SF7	0.601045	0.230814	0.00179906	0.261353	7.91364e-09	0.210381	0.665255	4.86519e-29	0.672329	0.0190114	0.892304	0.301383	0.00732978	0.000104136	0.530233	0.306435	0.734571	0.432168	0.210078	4.50104e-05	0.637934	0.393398	0.051854	0.264563	0.674159	0.836327	0.81916	0.84291	0.384085	0.228958	1.21088e-31	4.83944e-181	0.974123	0.743567	0.191386	0.407914
P2SF5_VS_P2SF7	1.643e-08	3.90448e-16	1.33157e-35	2.14775e-31	1.08211e-36	8.30059e-36	1.22763e-29	5.54911e-74	1.2475e-10	4.16293e-09	8.07094e-07	0.000811783	2.76772e-19	3.23638e-33	1.30098e-09	6.77374e-14	3.07951e-22	7.52508e-20	5.25564e-09	9.2227e-80	6.85768e-06	7.44479e-06	2.35748e-09	0.239662	0.904947	0.246218	1.66958e-22	0.0116277	0.000208418	1.72252e-14	0.000235997	3.88828e-111	2.34267e-09	3.48518e-16	2.85419e-56	4.22635e-97

### Sheet: KSTest
Table S4: P2 karyotype analysis
sample	1	2	3	4	5	6	7	8	9	10	11	12	13	14	15	16	17	18	19	20	21	22	23	24	25	26	27	28	29	30	31	32	33	34	35	36
P2_VS_P2SF2	0.061162	0.0386942	0.459617	0.582229	1.57395e-08	0.00068491	0.00430092	8.32454e-05	0.239667	0.0819104	0.00571183	0.48585	0.195856	0.0258661	0.0482085	0.207874	0.00201854	0.131099	0.0925824	0	0.265036	0.855511	0.0702758	0	0.374482	0.0391027	0.135657	0.238325	0.0789847	0.00665752	0.0441203	1.11022e-16	0.000852514	0.0114732	0.000317732	0.00245669
P2_VS_P2SF5	2.19681e-06	8.81705e-09	3.33067e-16	0	0	0	0	0	1.00796e-07	3.56255e-05	0.000411768	0.00279863	4.21639e-10	0	6.75197e-07	2.85996e-09	2.36428e-10	2.66391e-10	3.83966e-06	0	0.00501967	3.94484e-05	1.0918e-06	0	0.145262	0.0475638	8.88178e-16	0.0371125	1.29038e-05	3.20832e-12	9.68392e-10	0.000791809	4.94373e-05	1.11022e-16	0	0
P2_VS_P2SF7	0.0262392	0.00115257	3.90672e-05	0.211732	0.133805	3.10765e-05	0.00307203	5.74252e-12	0.110232	0.0456982	0.00113345	0.61176	0.00724876	0.00493009	0.0318047	0.0469401	0.007633	0.114415	0.181361	0	0.0273215	0.333588	0.00758361	0	0.2529	0.00932283	0.00870477	0.118985	0.0418082	0.0100054	3.33067e-16	0	1.65795e-06	0.00536947	1.43175e-07	1.78002e-05
P2SF2_VS_P2SF5	7.63871e-08	1.75215e-12	0	0	2.02449e-11	0	0	6.75016e-14	6.01456e-07	0.00170064	1.8194e-08	0.0574107	5.16954e-07	3.53007e-12	1.27903e-07	1.17834e-07	3.33067e-16	9.10383e-15	0.000197382	0	0.000219863	0.000258583	0.000415132	0.348712	0.266299	0.162832	0	0.00559682	4.46261e-05	9.46798e-13	0	1.52256e-12	2.40641e-12	0	0	0
P2SF2_VS_P2SF7	0.650755	0.609073	0.00257871	0.263234	1.57395e-08	0.290067	0.842807	0	0.816974	0.0122809	0.918073	0.416469	0.00591991	0.000498229	0.366043	0.638756	0.968055	0.362791	0.122383	8.41442e-05	0.383161	0.428825	0.167766	0.164788	0.990926	0.718848	0.203339	0.923744	0.682692	0.137656	0	0	0.137823	0.879603	0.0895171	0.294604
P2SF5_VS_P2SF7	3.3709e-07	1.44329e-15	0	0	0	0	0	0	5.78387e-08	1.67736e-08	2.93273e-07	0.00484923	2.23488e-13	0	9.22649e-10	2.37215e-10	0	0	7.63657e-09	0	1.33152e-07	1.34501e-05	3.38032e-08	0.0828815	0.240005	0.0210842	0	0.00167031	0.00200958	0	2.61147e-12	0	5.55112e-16	0	0	0

### Sheet: AOVTest
Table S4: P2 karyotype analysis
sample	1	2	3	4	5	6	7	8	9	10	11	12	13	14	15	16	17	18	19	20	21	22	23	24	25	26	27	28	29	30	31	32	33	34	35	36
P2_VS_P2SF2	0.833481	0.985978	0.850134	0.891849	0.247276	0.28294	0.613681	0.451735	0.999638	0.971047	0.853596	0.755752	0.538133	0.329841	0.820343	0.909307	0.0414078	0.950661	0.905506	0.00208825	0.992843	0.956593	0.739941	2.21349e-17	0.997563	0.441254	0.737711	0.502575	0.856684	0.876704	0.356569	0.545897	0.0155114	0.77794	0.557528	0.583925
P2_VS_P2SF5	0.227697	0.399533	0.472472	0.526388	0.0274354	5.95607e-06	6.96986e-05	0.0266091	0.216744	0.410297	0.82947	0.803391	0.0657845	2.53356e-10	0.800891	0.729983	6.28332e-05	0.315833	0.275077	1.35349e-05	0.199379	0.0381329	0.0794806	4.52372e-17	0.94253	0.265386	0.707942	0.612015	0.778378	0.773902	0.0165895	0.786489	0.668922	0.659173	0.35291	1.42578e-58
P2_VS_P2SF7	0.57391	0.820057	0.936687	0.998851	0.880115	0.0617554	0.575586	0.133567	0.925763	0.827854	0.818678	0.899032	0.907789	0.195438	0.928156	0.977895	0.0260694	0.955058	0.762175	0.00478871	0.838445	0.889562	0.695821	1.93378e-15	0.957525	0.463057	0.872018	0.726273	0.928061	0.924908	0.000116765	0.472153	0.0174446	0.865981	0.594743	0.902065
P2SF2_VS_P2SF5	0.1549	0.410206	0.562701	0.599309	0.266213	1.18494e-08	4.88711e-06	0.129574	0.214453	0.412518	0.688239	0.95541	0.185651	7.35027e-08	0.973456	0.812854	1.29947e-09	0.326342	0.31487	0.19399	0.183441	0.0382305	0.147433	0.901971	0.940057	0.715457	0.46106	0.205558	0.632944	0.644234	0.0009369	0.737722	0.00360086	0.444232	0.114813	4.09378e-65
P2SF2_VS_P2SF7	0.723803	0.80664	0.773709	0.889873	0.304992	0.407755	0.955855	0.0203192	0.924987	0.791939	0.66926	0.850662	0.442361	0.0210689	0.890992	0.887224	0.853949	0.902009	0.663091	0.760449	0.824133	0.841978	0.463092	0.577411	0.955033	0.973042	0.862048	0.753052	0.92572	0.951847	1.61935e-06	0.166354	0.960945	0.907337	0.966768	0.659113
P2SF5_VS_P2SF7	0.0756544	0.282956	0.396226	0.515744	0.0359457	1.17104e-10	3.62636e-06	0.000141713	0.180175	0.285873	0.998942	0.898424	0.041219	4.40204e-15	0.868771	0.709789	3.87412e-10	0.272005	0.14685	0.104788	0.123987	0.0209129	0.0302072	0.505614	0.984364	0.691953	0.583407	0.371014	0.701011	0.695161	0.171438	0.308796	0.00412674	0.522933	0.135215	2.22573e-63

### Sheet: diffMedianChrCov
Table S4: P2 karyotype analysis
sample	1	2	3	4	5	6	7	8	9	10	11	12	13	14	15	16	17	18	19	20	21	22	23	24	25	26	27	28	29	30	31	32	33	34	35	36
P2_VS_P2SF2	-0.0325491	-0.0261657	-0.0100418	-0.00148451	0.0686236	-0.0156454	-0.00342903	0.0513525	-0.0107971	0.0151704	-0.0272891	0.0206246	0.00532841	0.0133576	-0.0030224	0.00869503	-0.0169901	-0.012156	-0.00564719	0.252782	5.48768e-06	0.000317546	0.00175787	0.114626	0	0.0181697	-0.00134063	0.00432116	-0.00094357	-0.00797256	0.031296	0.0524176	0.0204879	-0.0092285	0.0123741	0.00370998
P2_VS_P2SF5	0.0472455	0.0611522	0.0761739	0.0832904	0.140294	0.0811343	0.0911037	0.133917	0.0439532	0.0472052	0.030428	0.0450095	0.0526264	0.0799824	0.0541692	0.06144	0.0574285	0.0552162	0.019329	0.363566	0.031702	0.031601	0.0306232	0.112055	0	0.0212792	-0.0707631	-0.016268	-0.0355365	-0.0507942	-0.0822554	0.00665055	-0.0273021	-0.0470975	-0.0750769	-0.0865255
P2_VS_P2SF7	-0.026534	-0.0449039	-0.0448088	-0.02126	-0.00291269	-0.0299619	-0.00445445	-0.0839035	-0.0102971	-0.0132862	-0.0245038	0.00222018	-0.0121218	-0.0245458	0.0004519	-0.0018769	-0.0240374	-0.0200489	-0.0163094	0.221398	-0.000482373	0.00094064	-0.0143781	0.0985383	0	0.0178317	0.00448623	0.0036531	-0.00946607	0.0056409	-0.103498	-0.111223	0.0240408	-0.00517807	0.0206436	0.00071519
P2SF2_VS_P2SF5	0.0797947	0.0873179	0.0862156	0.0847749	0.0716699	0.0967798	0.0945328	0.0825642	0.0547503	0.0320347	0.0577171	0.0243849	0.047298	0.0666247	0.0571916	0.0527449	0.0744185	0.0673721	0.0249762	0.110784	0.0316966	0.0312835	0.0288654	-0.00257095	0	0.00310954	-0.0694225	-0.0205892	-0.034593	-0.0428217	-0.113551	-0.0457671	-0.0477901	-0.037869	-0.087451	-0.0902355
P2SF2_VS_P2SF7	0.00601514	-0.0187382	-0.034767	-0.0197755	-0.0715363	-0.0143165	-0.00102542	-0.135256	0.000499995	-0.0284566	0.00278523	-0.0184044	-0.0174502	-0.0379034	0.0034743	-0.0105719	-0.00704739	-0.00789297	-0.0106622	-0.0313841	-0.000487861	0.000623095	-0.016136	-0.0160875	0	-0.000338014	0.00582686	-0.00066806	-0.0085225	0.0136135	-0.134794	-0.163641	0.00355285	0.00405044	0.00826955	-0.00299479
P2SF5_VS_P2SF7	-0.0737795	-0.106056	-0.120983	-0.10455	-0.143206	-0.111096	-0.0955582	-0.21782	-0.0542503	-0.0604913	-0.0549319	-0.0427894	-0.0647482	-0.104528	-0.0537173	-0.0633169	-0.0814659	-0.0752651	-0.0356383	-0.142168	-0.0321844	-0.0306604	-0.0450013	-0.0135165	0	-0.00344755	0.0752494	0.0199212	0.0260705	0.0564352	-0.0212428	-0.117874	0.0513429	0.0419195	0.0957206	0.0872407

### Sheet: medianChrCoverage
Table S4: P2 karyotype analysis
sample	1	2	3	4	5	6	7	8	9	10	11	12	13	14	15	16	17	18	19	20	21	22	23	24	25	26	27	28	29	30	31	32	33	34	35	36
P2	1.90945	1.91768	1.91494	1.92645	2.04128	1.98261	2.01022	2.0132	1.98073	2.04238	2.05107	2.06243	1.99734	1.98618	2.00615	2.02091	2.02444	2.05373	1.98191	2.3408	2.03372	2.01856	2.07512	2.13378	2	2.00807	2.06094	2.0564	2.05526	2.0365	4.09384	2.10625	2.07014	1.99045	2.05608	2.02091
P2SF2	1.942	1.94384	1.92498	1.92794	1.97266	1.99826	2.01365	1.96185	1.99153	2.02721	2.07836	2.0418	1.99201	1.97282	2.00917	2.01222	2.04143	2.06589	1.98755	2.08802	2.03371	2.01825	2.07336	2.01916	2	1.9899	2.06228	2.05207	2.0562	2.04447	4.06254	2.05383	2.04966	1.99967	2.04371	2.0172
P2SF5	1.86221	1.85653	1.83876	1.84316	1.90099	1.90148	1.91912	1.87928	1.93678	1.99517	2.02064	2.01742	1.94471	1.90619	1.95198	1.95947	1.96701	1.99852	1.96258	1.97724	2.00202	1.98696	2.04449	2.02173	2	1.98679	2.1317	2.07266	2.0908	2.0873	4.17609	2.0996	2.09745	2.03754	2.13116	2.10744
P2SF7	1.93599	1.96258	1.95975	1.94771	2.04419	2.01257	2.01468	2.0971	1.99103	2.05566	2.07557	2.06021	2.00946	2.01072	2.0057	2.02279	2.04848	2.07378	1.99822	2.1194	2.0342	2.01762	2.08949	2.03525	2	1.99024	2.05645	2.05274	2.06473	2.03086	4.19734	2.21747	2.0461	1.99562	2.03544	2.0202
