## Supplementary material for "*Leishmania* allelic selection during experimental sand fly infection correlates with mutational signatures of oxidative DNA damage": Table S5: p22 karyotype analysis

### Sheet: wilcoxonTest
Table S5: p22 karyotype analysis
sample	1	2	3	4	5	6	7	8	9	10	11	12	13	14	15	16	17	18	19	20	21	22	23	24	25	26	27	28	29	30	31	32	33	34	35	36
P22_VS_P22SF11	0.00416854	0.443689	0.179496	2.29158e-78	0.000315088	1.8889e-92	0.965265	4.63895e-43	0.0246712	0.868928	0.0504176	0.425947	1.70407e-61	1.07161e-58	0.0280077	0.129003	2.22554e-26	0.347319	0.142786	1.20002e-136	0.839273	1.34312e-41	1.95427e-42	0.461254	0.480491	0.000159619	0.00451499	0.31009	0.0923062	0.0128648	0.00705018	1.28199e-112	1.42321e-136	0.0694855	0.000293337	5.59226e-07
P22_VS_P22SF5	5.22767e-06	0.899368	0.159028	2.79066e-77	0.00366885	1.50892e-97	0.580967	4.45791e-38	0.0964019	0.706027	0.41988	0.791668	2.78546e-74	2.62155e-54	4.2591e-08	0.0447525	7.58333e-09	0.19322	0.0981291	1.85733e-50	0.657101	3.80776e-40	2.83599e-05	0.215843	0.778517	3.97765e-14	0.0194396	0.00217087	0.0752072	1.76902e-05	0.00257246	9.35503e-120	5.08382e-143	0.0201369	1.56418e-08	7.27737e-08
P22_VS_P22SF7	1.0061e-10	0.938995	0.411836	1.10527e-74	0.00603833	2.72695e-87	0.755804	3.18105e-36	0.00137797	0.771157	0.199806	0.328709	4.23604e-67	1.63419e-49	0.174237	0.0225401	0.261558	0.803442	0.78222	1.4313e-17	0.424632	1.33537e-39	2.20405e-08	0.813248	0.987243	4.30198e-26	0.0909513	0.0167588	0.387887	0.142766	0.26388	5.30069e-128	2.31717e-118	0.238751	0.00142847	0.00334267
P22SF11_VS_P22SF5	0.0769502	0.529985	0.966537	0.708079	0.507007	0.643132	0.555364	0.197315	0.528813	0.834698	0.229576	0.260411	0.0406482	0.317431	0.000454062	0.562154	1.09098e-07	0.727067	0.854975	2.82167e-33	0.823668	0.796514	1.93068e-76	0.638293	0.652593	3.74963e-31	0.600347	1.30279e-05	0.937073	0.0613457	0.814964	0.479944	0.644484	0.603215	0.0275151	0.716539
P22SF11_VS_P22SF7	7.39549e-05	0.346572	0.586506	0.608231	0.381948	0.356155	0.747653	0.108932	0.316018	0.633225	0.494356	0.83965	0.550062	0.114248	0.000174115	0.42812	6.80328e-36	0.459847	0.212799	6.32303e-77	0.525828	0.767953	3.46148e-86	0.584707	0.457043	1.49798e-48	0.208745	0.140152	0.402004	0.281342	0.0902346	0.137094	0.0471152	0.451498	0.643553	0.0233006
P22SF5_VS_P22SF7	0.0289683	0.793247	0.540088	0.874903	0.837393	0.151615	0.821754	0.733675	0.107073	0.495399	0.62078	0.18779	0.134889	0.530935	3.82397e-13	0.841485	1.89593e-13	0.272637	0.152231	3.70349e-12	0.688678	0.990072	0.122756	0.305843	0.769493	0.00190384	0.465888	5.05708e-09	0.359329	0.00315065	0.0491628	0.422255	0.0143103	0.198068	0.00713444	0.00840152

### Sheet: KSTest
Table S5: p22 karyotype analysis
sample	1	2	3	4	5	6	7	8	9	10	11	12	13	14	15	16	17	18	19	20	21	22	23	24	25	26	27	28	29	30	31	32	33	34	35	36
P22_VS_P22SF11	0.000506485	0.0431428	0.0449233	0	7.51643e-06	0	0.485667	0	0.0132413	0.161362	0.0107552	0.246608	0	0	0.00882799	0.00136869	0	0.122525	0.0470593	0	0.0475135	0	0	0.0127249	0.0364376	7.12228e-05	7.90884e-05	0.00153476	0.00276516	0.00131383	0.00122336	0	0	9.84355e-07	3.53209e-08	4.616e-11
P22_VS_P22SF5	7.63871e-08	0.217118	0.0361651	0	4.7117e-05	0	0.0202202	0	0.0580025	0.12059	0.346288	0.33357	0	0	5.38604e-08	0.00489267	8.44764e-09	0.069205	0.00160204	0	0.00883556	0	5.29098e-05	0.00126854	0.0215337	2.08389e-13	7.13718e-05	1.46317e-05	0.000567658	4.10179e-06	1.15174e-05	0	0	7.57658e-08	9.82547e-13	6.28297e-12
P22_VS_P22SF7	4.93272e-13	0.320387	0.100692	0	0.000603432	0	0.561504	0	0.00574551	0.0456982	0.109912	0.0732299	0	0	0.052252	0.000182654	0.0161234	0.205558	0.0340907	0	0.0347958	0	1.46563e-07	0.0163011	0.0683175	0	0.00135286	8.67868e-05	0.0747229	0.0310228	0.0281794	0	0	6.47808e-05	1.17639e-07	6.16199e-08
P22SF11_VS_P22SF5	0.174611	0.544499	0.929381	0.64143	0.720851	0.748955	0.461474	0.172622	0.609894	0.96026	0.410311	0.177706	0.0295297	0.300292	0.000582782	0.408337	2.22714e-07	0.876225	0.556062	0	0.845276	0.891615	0	0.695088	0.953831	0	0.607249	6.40611e-05	0.591336	0.119213	0.694202	0.165784	0.854049	0.589519	0.0550796	0.796715
P22SF11_VS_P22SF7	0.000205017	0.297396	0.713672	0.955737	0.575364	0.445355	0.720106	0.0733497	0.609894	0.770685	0.66263	0.944206	0.0673387	0.318225	0.000516799	0.71222	0	0.487193	0.181361	0	0.64479	0.333588	0	0.801308	0.391975	0	0.203339	0.139258	0.420903	0.717792	0.0607526	0.0790619	0.0372555	0.340877	0.793956	0.0438306
P22SF5_VS_P22SF7	0.0262392	0.674783	0.713672	0.611717	0.854289	0.253614	0.311744	0.97099	0.183327	0.534773	0.79243	0.0999448	0.0381725	0.300292	6.71752e-12	0.565704	1.30741e-10	0.816283	0.275997	2.36585e-08	0.691788	0.655006	0.201238	0.271335	0.874964	0.00385421	0.74053	3.19397e-09	0.216681	0.00665752	0.0639921	0.416812	0.0315039	0.288542	0.0143976	0.00840243

### Sheet: AOVTest
Table S5: p22 karyotype analysis
sample	1	2	3	4	5	6	7	8	9	10	11	12	13	14	15	16	17	18	19	20	21	22	23	24	25	26	27	28	29	30	31	32	33	34	35	36
P22_VS_P22SF11	0.731895	0.718025	0.86994	0.358947	0.595416	2.91202e-36	0.929408	0.00235151	0.494247	0.932689	0.640607	0.853426	3.49032e-05	2.53467e-23	0.723033	0.929997	2.95347e-11	0.741534	0.61857	0.00501619	0.815042	1.06608e-11	9.48414e-07	0.793802	0.996564	0.136427	0.520466	0.614287	0.743316	0.703949	0.401233	0.373829	1.08665e-43	0.687329	0.468074	8.54015e-06
P22_VS_P22SF5	0.430593	0.782961	0.921085	0.365782	0.710346	1.07233e-37	0.953766	0.00425408	0.640133	0.881493	0.893211	0.855395	3.90657e-06	6.23047e-21	0.660194	0.963609	0.000204083	0.683876	0.664644	0.0846178	0.895843	3.16552e-11	0.05461	0.509542	0.972548	0.00244228	0.609182	0.316357	0.750117	0.670121	0.272069	0.361253	5.76308e-45	0.682944	0.406428	3.87356e-07
P22_VS_P22SF7	0.216984	0.831653	0.882222	0.348668	0.691245	1.46368e-33	0.949547	0.00661193	0.364736	0.96919	0.742978	0.912618	1.8185e-05	2.16347e-19	0.90364	0.99818	0.559328	0.851945	0.828053	0.326469	0.982636	4.01357e-11	0.0213461	0.952647	0.987926	1.66591e-05	0.613404	0.325207	0.831602	0.792713	0.760045	0.314658	1.14484e-37	0.759157	0.560617	0.0047913
P22SF11_VS_P22SF5	0.653742	0.929071	0.944336	0.99618	0.863845	0.750884	0.974762	0.844976	0.820874	0.945933	0.733739	0.998251	0.587591	0.556895	0.927038	0.965612	0.00263819	0.932377	0.948661	0.257111	0.909966	0.875692	9.7834e-13	0.677077	0.975386	4.09779e-06	0.894841	0.0982245	0.99479	0.957076	0.796811	0.974092	0.798502	0.992293	0.908289	0.533734
P22SF11_VS_P22SF7	0.367718	0.883097	0.989054	0.969365	0.892668	0.693896	0.97894	0.751692	0.821272	0.898205	0.88966	0.938181	0.826745	0.302496	0.810989	0.926968	1.49425e-13	0.882328	0.767384	0.0589541	0.784227	0.852322	8.06196e-14	0.832423	0.991082	3.44989e-09	0.891639	0.58794	0.905356	0.904704	0.59478	0.889172	0.320082	0.921798	0.886553	0.0842628
P22SF5_VS_P22SF7	0.648406	0.952292	0.956468	0.965931	0.973095	0.480175	0.995751	0.902141	0.649364	0.845516	0.842309	0.940068	0.75126	0.659351	0.743065	0.961144	1.13843e-05	0.817671	0.818723	0.444502	0.869792	0.976193	0.675249	0.529302	0.984842	0.195836	0.996413	0.0321224	0.911394	0.864085	0.429735	0.915342	0.213078	0.914906	0.798391	0.0180649

### Sheet: diffMedianChrCov
Table S5: p22 karyotype analysis
sample	1	2	3	4	5	6	7	8	9	10	11	12	13	14	15	16	17	18	19	20	21	22	23	24	25	26	27	28	29	30	31	32	33	34	35	36
P22_VS_P22SF11	-0.0587034	0.00685667	-0.010841	-0.192488	-0.0640496	0.205821	0.000500548	0.186708	-0.0208454	0.0099942	-0.0158411	-0.0162396	-0.185012	-0.185077	0.0231492	-0.0111244	0.0940608	0.00708353	0.0122984	0.240359	0.00321875	-0.167493	-0.125495	0.00764464	0	0.0352889	0.0232503	0.0117092	0.0105362	0.0187431	0.0395494	-0.16337	0.248789	0.0144763	0.0208831	0.023472
P22_VS_P22SF5	-0.0795833	0.00842566	-0.00527979	-0.194407	-0.0645783	0.203217	-0.00983072	0.16956	-0.0120619	0.00382145	-0.00137253	0.0089724	-0.219829	-0.170688	0.0715747	-0.0206289	0.0501992	0.00328087	0.0142253	0.140052	0.00244614	-0.17228	0.0298341	0.00894203	0	-0.0776865	0.0146246	-0.0126394	0.0104888	0.030534	0.0317699	-0.173782	0.247738	0.0149166	0.0329132	0.0220822
P22_VS_P22SF7	-0.116082	-0.00756187	-0.00258745	-0.185017	-0.0555925	0.192013	-0.0088254	0.165417	-0.0318456	0.00362524	-0.0117456	-0.0166499	-0.20408	-0.168002	-0.0193134	-0.0141201	-0.00830481	-0.00551051	0.00722238	0.08279	-0.00134416	-0.182428	0.0455668	0.00520779	0	-0.104911	0.010815	0.0240562	0.00696393	0.0130164	0.0137816	-0.18187	0.224374	0.0107265	0.0170695	0.0142362
P22SF11_VS_P22SF5	-0.0208799	0.00156899	0.00556116	-0.00191927	-0.00052868	-0.00260424	-0.0103313	-0.0171477	0.00878349	-0.00617276	0.0144686	0.025212	-0.034817	0.014389	0.0484255	-0.00950448	-0.0438616	-0.00380266	0.00192685	-0.100307	-0.000772613	-0.004787	0.155329	0.00129739	0	-0.112975	-0.00862575	-0.0243486	-4.74536e-05	0.0117909	-0.00777951	-0.0104121	-0.00105026	0.000440264	0.0120301	-0.0013898
P22SF11_VS_P22SF7	-0.0573784	-0.0144185	0.0082535	0.00747052	0.00845714	-0.0138078	-0.00932594	-0.0212909	-0.0110002	-0.00636896	0.00409548	-0.000410265	-0.0190681	0.0170749	-0.0424626	-0.00299568	-0.102366	-0.012594	-0.00507604	-0.157569	-0.00456292	-0.0149348	0.171062	-0.00243685	0	-0.1402	-0.0124354	0.012347	-0.0035723	-0.00572675	-0.0257678	-0.0185003	-0.0244143	-0.00374977	-0.0038136	-0.00923583
P22SF5_VS_P22SF7	-0.0364984	-0.0159875	0.00269234	0.00938979	0.00898582	-0.0112036	0.00100532	-0.00414323	-0.0197837	-0.000196203	-0.0103731	-0.0256223	0.015749	0.0026859	-0.0908881	0.00650881	-0.058504	-0.00879137	-0.00700288	-0.0572622	-0.0037903	-0.0101478	0.0157326	-0.00373424	0	-0.0272246	-0.0038096	0.0366956	-0.00352485	-0.0175176	-0.0179883	-0.00808812	-0.0233641	-0.00419003	-0.0158437	-0.00784603

### Sheet: medianChrCoverage
Table S5: p22 karyotype analysis
sample	1	2	3	4	5	6	7	8	9	10	11	12	13	14	15	16	17	18	19	20	21	22	23	24	25	26	27	28	29	30	31	32	33	34	35	36
P22	1.98339	1.98583	1.96208	1.78585	2.89975	2.22282	2.01738	2.14292	2.96926	2.05787	2.04478	2.05778	2.7414	2.77042	2.95721	2.00433	2.19537	2.05011	1.98772	2.39074	2.02054	2.82103	2.2768	2.01183	2	3.06603	2.03539	2.06121	2.04749	2.03688	4.03349	2.81958	3.25798	1.99774	2.04315	2.01743
P22SF5	2.06297	1.9774	1.96736	1.98026	2.96433	2.0196	2.02721	1.97336	2.98132	2.05405	2.04615	2.04881	2.96123	2.94111	2.88563	2.02496	2.14517	2.04683	1.9735	2.25069	2.01809	2.99331	2.24697	2.00289	2	3.14372	2.02077	2.07385	2.037	2.00635	4.00172	2.99336	3.01024	1.98283	2.01024	1.99534
P22SF7	2.09947	1.99339	1.96467	1.97087	2.95534	2.0308	2.02621	1.9775	3.00111	2.05425	2.05653	2.07443	2.94548	2.93842	2.97652	2.01845	2.20368	2.05562	1.9805	2.30795	2.02188	3.00346	2.23124	2.00662	2	3.17094	2.02458	2.03716	2.04053	2.02386	4.01971	3.00145	3.03361	1.98702	2.02609	2.00319
P22SF11	2.04209	1.97897	1.97292	1.97834	2.9638	2.01699	2.01688	1.95621	2.99011	2.04788	2.06062	2.07402	2.92641	2.9555	2.93406	2.01546	2.10131	2.04302	1.97542	2.15038	2.01732	2.98852	2.4023	2.00418	2	3.03074	2.01214	2.0495	2.03695	2.01814	3.99394	2.98295	3.00919	1.98327	2.02227	1.99395
