## Supplementary material for "*Leishmania* allelic selection during experimental sand fly infection correlates with mutational signatures of oxidative DNA damage": Table S10: Mutation count frequencies

### Sheet: new SNVs
Table S10: Mutation count frequencies
mut	frequency_P_Ama-SF2	mut_count_P_Ama-SF2	frequency_P_Ama-SF5	mut_count_P_Ama-SF5	frequency_P_Ama-SF6	mut_count_P_Ama-SF6	frequency_P_Ama-SF7	mut_count_P_Ama-SF7	frequency_P_P2-SF2	mut_count_P_P2-SF2	frequency_P_P2-SF6	mut_count_P_P2-SF6	frequency_P_P2-SF7	mut_count_P_P2-SF7	frequency_P_P22-SF5	mut_count_P_P22-SF5	frequency_P_P22-SF7	mut_count_P_P22-SF7	frequency_P_P22-SF11	mut_count_P_P22-SF11
A_C	0.172028	29	0.209963	42	0.200304	24	0.215829	24	0.270804	36	0.228739	30	0.230842	35	0.266613	34	0.23779	50	0.243825	43
A_G	0.27842	33	0.270036	41	0.255584	31	0.265715	40	0.284503	64	0.286836	69	0.280318	68	0.298895	91	0.287155	98	0.300591	89
A_T	0.205794	5	0.213559	8	0.232229	4	0.25016	8	0.238042	9	0.251993	9	0.265308	11	0.226251	13	0.267146	9	0.297983	9
C_A	0.381933	5	0.253755	8	0.238712	5	0.432873	9	0.314385	15	0.357114	18	0.275463	18	0.289607	19	0.266799	24	0.267834	23
C_G	0.379768	9	0.331759	11	0.231622	8	0.293162	10	0.324918	20	0.333469	16	0.286275	22	0.303898	31	0.278537	34	0.285103	31
C_T	0.265371	16	0.257799	16	0.258084	16	0.385316	14	0.315246	30	0.360968	31	0.311338	35	0.337277	49	0.306444	57	0.32742	49
G_A	0.214925	12	0.244439	22	0.288084	13	0.299008	20	0.318788	47	0.321196	50	0.294275	50	0.285389	65	0.271826	73	0.300446	61
G_C	0.195132	13	0.184626	5	0.216088	10	0.225644	8	0.30372	15	0.267528	15	0.286863	22	0.305258	24	0.281882	30	0.298952	22
G_T	0.207493	9	0.22308	11	0.275865	7	0.309625	7	0.252346	15	0.389757	23	0.240054	14	0.30913	24	0.294788	30	0.317328	23
T_A	0.175647	6	0.222637	10	0.227704	6	0.195859	6	0.170191	11	0.173232	11	0.183031	10	0.264773	7	0.280945	8	0.299476	8
T_C	0.321587	29	0.312374	43	0.28743	41	0.295447	39	0.339221	45	0.335531	49	0.295327	53	0.333674	68	0.305803	84	0.310015	74
T_G	0.20331	28	0.196591	40	0.18779	34	0.205221	28	0.247262	49	0.227251	43	0.236008	42	0.252548	55	0.244936	62	0.254828	48

### Sheet: top 5% SNVs
Table S10: Mutation count frequencies
	frequency_P_Ama-SF2	mut_count_P_Ama-SF2	frequency_P_Ama-SF5	mut_count_P_Ama-SF5	frequency_P_Ama-SF6	mut_count_P_Ama-SF6	frequency_P_Ama-SF7	mut_count_P_Ama-SF7	frequency_P_P2-SF2	mut_count_P_P2-SF2	frequency_P_P2-SF6	mut_count_P_P2-SF6	frequency_P_P2-SF7	mut_count_P_P2-SF7	frequency_P_P22-SF5	mut_count_P_P22-SF5	frequency_P_P22-SF7	mut_count_P_P22-SF7	frequency_P_P22-SF11	mut_count_P_P22-SF11
A_C	0.41894	201	0.410618	199	0.431485	191	0.438824	273	0.475521	144	0.552707	139	0.450248	69	0.433525	118	0.406256	119	0.431874	109
A_G	0.445174	610	0.449783	680	0.454497	605	0.448051	984	0.468076	499	0.528203	470	0.435998	213	0.452932	352	0.438714	369	0.461506	376
A_T	0.412736	85	0.411632	81	0.430538	86	0.398207	124	0.433656	53	0.550896	54	0.39645	25	0.421193	42	0.370559	39	0.465176	45
C_A	0.404647	202	0.413204	236	0.41409	229	0.411358	304	0.426764	170	0.435506	117	0.428511	70	0.355066	112	0.362216	117	0.331603	101
C_G	0.451009	175	0.443531	199	0.436538	191	0.448548	288	0.493767	138	0.495416	125	0.410128	57	0.411632	95	0.406762	103	0.386331	109
C_T	0.447872	615	0.442006	589	0.44126	598	0.424162	885	0.460188	516	0.48293	451	0.446571	201	0.435206	315	0.435079	313	0.423157	319
G_A	0.432043	641	0.433176	686	0.430457	637	0.399974	972	0.433237	506	0.457755	479	0.42245	202	0.426915	323	0.421556	310	0.428918	313
G_C	0.421544	180	0.430172	180	0.422374	193	0.440818	253	0.45129	139	0.46127	112	0.422038	72	0.421158	102	0.404644	78	0.427912	102
G_T	0.393303	197	0.40251	243	0.396449	217	0.3999	288	0.445764	157	0.441789	139	0.42151	69	0.36274	128	0.359316	139	0.368684	128
T_A	0.384129	74	0.417001	85	0.405067	74	0.402946	112	0.442035	59	0.473429	52	0.41703	23	0.393034	38	0.416979	47	0.419993	45
T_C	0.45326	617	0.452963	682	0.452088	591	0.445052	935	0.480687	493	0.518445	452	0.466859	212	0.451184	347	0.443614	316	0.43849	352
T_G	0.417148	192	0.41264	226	0.40755	216	0.439462	294	0.475058	178	0.457752	153	0.453183	77	0.394784	127	0.416525	124	0.41463	128
